# In the non-canonical NF-κB pathway, binding of the initiating kinase NIK to the pathway’s target, p100, serves a nonenzymatic “licensing” role

**DOI:** 10.64898/2026.11.16.766979

**Authors:** Xun Liang, David Scheerer, Konstantin Bogdanov, Mike Gardarsky, Chaitanyakumar Amballa, Tianzhen Wang, David Morgenstern, Moshe Goldsmith, Dana Reichmann, Gilad Haran, David Wallach

## Abstract

The non-canonical NF-_κ_B pathway plays pivotal roles in adaptive immunity. It is initiated by NIK-mediated phosphorylation of IKK1, which phosphorylates p100 and promotes processing of newly synthesized p100. However, IKK1 can also be activated by other kinases to mediate distinct functions. Why IKK1-induced p100 processing occurs efficiently downstream of NIK but not of other kinases is unknown. Here, we show that whereas pre-existing p100 can be phosphorylated by IKK1 without NIK, phosphorylation of newly synthesized p100 critically depends on additional non-enzymatic functions of NIK’s C-terminal portion. NIK binds IKK1 and restrains its kinase activity, while its binding to p100 enhances p100 phosphorylation. Single-molecule FRET spectroscopy and XL-MS revealed that the C-terminal region of p100 adopts a folded-back conformation and undergoes structural rearrangement upon NIK binding, likely accounting for this enhancement. Thus, NIK not only initiates the pathway but also dictates its specificity through binding to its downstream substrate.
