## Supplemental table 1 for "In the non-canonical NF-κB pathway, binding of the initiating kinase NIK to the pathway’s target, p100, serves a nonenzymatic “licensing” role"

### Sheet: DMTMM_Tripsin_Only
All DMTMM unique peptide-pair crosslinks across five concentrations
DMTMM concentration	Unique pair no.	Peptide 1	Residues 1	Region 1	Peptide 2	Residues 2	Region 2	Site assignment(s)	Absolute crosslinking site(s)	Distinct site assignments	CSM / result rows
0.5 mM	1	DKLPSTAEVK	854–863	PEST	DKLPSTAEVK	854–863	PEST	↔ D1	↔ D854	1	1
0.5 mM	2	AGAGAPELLR	570–579	ANK3	GPETR	849–853	PEST-adjacent / PEST	↔ E7	↔ E855	1	1
0.5 mM	3	DSGEEAAEPSAPSR	415–428	HTH-adjacent (N)	SLVDTYR	802–808	DeD	↔ E4	↔ E805	1	1
0.5 mM	4	DKLPSTAEVKE	854–864	PEST	DSAYGSQSVEQEAEK	865–879	PEST	S2 ↔ ; S6 ↔	S855 ↔ ; S859 ↔	2	6
0.5 mM	5	LPSTAEVKE	856–864	PEST	DSAYGSQSVEQEAEK	865–879	PEST	S2 ↔	S857 ↔	1	1
0.5 mM	6	AGADIHAENEEPLBPLPSPPTS	690–711	ANK6 / ANK6–ANK7 linker / disordered	DSDSDSEGPEK	712–722	ANK6–ANK7 linker / disordered	↔ S22	↔ S733	1	3
0.5 mM	7	SLVDTYR	802–808	DeD	QTTSPSGSLLR	809–819	DeD	T2 ↔	T803 ↔	1	1
0.5 mM	8	DKLPSTAEVKEDSAYGSQSV	854–873	PEST	EQEAEKLGPPPEPPGGLBHGHPQPQVH}	874–900	PEST	E12 ↔	E865 ↔	1	1
0.5 mM	9	TALHLATEmE	636–645	ANK5	ELGLVTHLVTK	646–656	ANK5	T6 ↔	T641 ↔	1	4
0.5 mM	10	SPEBLDLLVDSGA	612–624	ANK4	EVEATER	625–631	ANK4 / ANK4–ANK5 linker	↔ S11	↔ S635	1	28
0.5 mM	11	TALHLATEM	636–644	ANK5	EELGLVTHLVTK	645–656	ANK5	T7 ↔	T642 ↔	1	9
0.5 mM	12	TALHLAT	636–642	ANK5	EMEELGLVTHLVTK	643–656	ANK5	E3 ↔	E638 ↔	1	1
0.5 mM	13	QGGRTALHLATEME	632–645	ANK4–ANK5 linker / ANK5	ELGLVTHLVTKLRANVNAR	646–664	ANK5 / ANK5–ANK6 linker	T6 ↔	T637 ↔	1	1
0.5 mM	14	TALHLATEME	636–645	ANK5	ELGLVTHLVTKLR	646–658	ANK5	T6 ↔	T641 ↔	1	2
0.5 mM	15	ARSPEBLDLLVDSGA	610–624	ANK4	EVEATER	625–631	ANK4 / ANK4–ANK5 linker	↔ S13	↔ S637	1	1
1 mM	1	AGAGAPELLR	570–579	ANK3	GPETR	849–853	PEST-adjacent / PEST	↔ E7	↔ E855	1	1
1 mM	2	DKLPSTA	854–860	PEST	EVKEDSAYGSQSVEQ	861–875	PEST	D5 ↔	D858 ↔	1	1
1 mM	3	DKLPSTAEVK	854–863	PEST	EDSAYGSQSVEQEAEK	864–879	PEST	Y5 ↔	Y858 ↔	1	1
1 mM	4	DKLPSTAEVKE	854–864	PEST	DSAYGSQSVEQEAEK	865–879	PEST	S2 ↔ ; Y4 ↔	S855 ↔ ; Y857 ↔	2	4
1 mM	5	DSGEEAAEPSAPSR	415–428	HTH-adjacent (N)	AGAGAPELLR	570–579	ANK3	↔ S2	↔ S571	1	1
1 mM	6	AGADIHAENEEPLBPLPSPPTS	690–711	ANK6 / ANK6–ANK7 linker / disordered	DSDSDSEGPEK	712–722	ANK6–ANK7 linker / disordered	↔ S22	↔ S733	1	1
1 mM	7	VGADPALLDR	549–558	ANK2 / ANK2–ANK3 linker	DKLPSTAEVK	854–863	PEST	S5 ↔	S553 ↔	1	1
1 mM	8	SLVDTYR	802–808	DeD	QTTSPSGSLLR	809–819	DeD	T2 ↔	T803 ↔	1	1
1 mM	9	VGADPALLDR	549–558	ANK2 / ANK2–ANK3 linker	GHTPLDLTBSTK	730–741	ANK7	T8 ↔	T556 ↔	1	1
1 mM	10	SPEBLDLLVDSGA	612–624	ANK4	EVEATER	625–631	ANK4 / ANK4–ANK5 linker	↔ S11	↔ S635	1	19
1 mM	11	TALHLATEME	636–645	ANK5	ELGLVTHLVTK	646–656	ANK5	T6 ↔	T641 ↔	1	1
1 mM	12	TALHLAT	636–642	ANK5	EMEELGLVTHLVTK	643–656	ANK5	E3 ↔	E638 ↔	1	1
1 mM	13	TALHLATEM	636–644	ANK5	EELGLVTHLVTK	645–656	ANK5	T7 ↔	T642 ↔	1	1
1 mM	14	TALHLATEm	636–644	ANK5	EELGLVTHLVTK	645–656	ANK5	E2 ↔	E637 ↔	1	1
1 mM	15	DLLVDSGAEVEATER	617–631	ANK4 / ANK4–ANK5 linker	EATER	627–631	ANK4 / ANK4–ANK5 linker	↔ D5	↔ D631	1	1
1 mM	16	DSGEEAAEPSAPSR	415–428	HTH-adjacent (N)	DSGEEAAEPSAPSR	415–428	HTH-adjacent (N)	↔ S2	↔ S416	1	1
2 mM	1	EYNAR	445–449	HTH	DKLPSTAEVK	854–863	PEST	T6 ↔	T450 ↔	1	1
2 mM	2	DKLPSTAEVKE	854–864	PEST	DSAYGSQSVEQEAEK	865–879	PEST	S2 ↔	S855 ↔	1	1
2 mM	3	AGADIHAENEEPLBPLPSPPTS	690–711	ANK6 / ANK6–ANK7 linker / disordered	DSDSDSEGPEK	712–722	ANK6–ANK7 linker / disordered	↔ S22	↔ S733	1	2
2 mM	4	SLVDTYR	802–808	DeD	QTTSPSGSLLR	809–819	DeD	T2 ↔	T803 ↔	1	2
2 mM	5	SPEBLDLLVDSGA	612–624	ANK4	EVEATER	625–631	ANK4 / ANK4–ANK5 linker	↔ S11	↔ S635	1	26
2 mM	6	ARSPEBLDLLVDSGA	610–624	ANK4	EVEATER	625–631	ANK4 / ANK4–ANK5 linker	↔ S13	↔ S637	1	2
2 mM	7	TALHLAT	636–642	ANK5	EmEELGLVTHLVTK	643–656	ANK5	E3 ↔	E638 ↔	1	1
2 mM	8	TALHLATEm	636–644	ANK5	EELGLVTHLVTK	645–656	ANK5	E2 ↔ ; T7 ↔	E637 ↔ ; T642 ↔	2	4
2 mM	9	QGGRTALHLATEM	632–644	ANK4–ANK5 linker / ANK5	EELGLVTHLVTK	645–656	ANK5	↔ E12	↔ E656	1	2
2 mM	10	QGGRTALHLATEME	632–645	ANK4–ANK5 linker / ANK5	ELGLVTHLVTKLR	646–658	ANK5	↔ E14	↔ E659	1	1
2 mM	11	TALHLATEME	636–645	ANK5	ELGLVTHLVTK	646–656	ANK5	T6 ↔	T641 ↔	1	3
2 mM	12	HLLTAQDENG	479–488	HTH / HTH-adjacent (C)	ELGLVTHLVTK	646–656	ANK5	T6 ↔	T484 ↔	1	2
2 mM	13	TALHLAT	636–642	ANK5	EMEELGLVTHLVTK	643–656	ANK5	E3 ↔	E638 ↔	1	1
2 mM	14	QGGRTALHLATEME	632–645	ANK4–ANK5 linker / ANK5	ELGLVTHLVTKLRANVNAR	646–664	ANK5 / ANK5–ANK6 linker	T6 ↔	T637 ↔	1	3
2 mM	15	TALHLATEMEELGLVTHLVTK	636–656	ANK5	TFAGNTPLHLAAGLGYPTLTR	665–685	ANK5–ANK6 linker / ANK6	↔ E10	↔ E674	1	1
2 mM	16	TALHLATEME	636–645	ANK5	ELGLVTHLVTKLR	646–658	ANK5	T6 ↔	T641 ↔	1	1
2 mM	17	TALHLATEME	636–645	ANK5	ELGLVTHLVTKLRANVNAR	646–664	ANK5 / ANK5–ANK6 linker	T6 ↔	T641 ↔	1	7
2 mM	18	TALHLATEM	636–644	ANK5	EELGLVTHLVTK	645–656	ANK5	T7 ↔	T642 ↔	1	1
2 mM	19	ALLQSGAPAVPQLLHMPDF	580–598	ANK3 / ANK3–ANK4 linker	EGLYPVHLAVR	599–609	ANK4	↔ D18	↔ D616	1	1
2 mM	20	TALHLATEmE	636–645	ANK5	ELGLVTHLVTK	646–656	ANK5	T6 ↔	T641 ↔	1	1
2 mM	21	QGGRTALHLATEMEELGLVTHLVTK	632–656	ANK4–ANK5 linker / ANK5	LRANVNARTFAGNTPLHLAAGLGYPTLTR	657–685	ANK5 / ANK5–ANK6 linker / ANK6	T14 ↔	T645 ↔	1	1
4 mM	1	EDSAYGSQSV	864–873	PEST	EQEAEK	874–879	PEST	↔ S9	↔ S882	1	1
4 mM	2	DSGEEAAEPSAPSR	415–428	HTH-adjacent (N)	DKLPSTAEVK	854–863	PEST	↔ E4; ↔ E5; ↔ S2	↔ E857; ↔ E858; ↔ S855	3	7
4 mM	3	DKLPSTAEVK	854–863	PEST	DKLPSTAEVK	854–863	PEST	↔ D1; ↔ S5	↔ D854; ↔ S858	2	2
4 mM	4	DKLPSTAEVK	854–863	PEST	EDSAYGSQSVEQEAEK	864–879	PEST	Y5 ↔	Y858 ↔	1	1
4 mM	5	AGAGAPELLR	570–579	ANK3	GPETR	849–853	PEST-adjacent / PEST	↔ E7	↔ E855	1	1
4 mM	6	DKLPSTAEVKE	854–864	PEST	DSAYGSQSVEQEAEK	865–879	PEST	S2 ↔	S855 ↔	1	3
4 mM	7	SLVDTYR	802–808	DeD	DKLPSTAEVK	854–863	PEST	K2 ↔	K803 ↔	1	1
4 mM	8	QTTSPSGSLLR	809–819	DeD	DKLPSTAEVK	854–863	PEST	↔ T3	↔ T856	1	1
4 mM	9	AGAGAPELLR	570–579	ANK3	DKLPSTAEVK	854–863	PEST	K2 ↔	K571 ↔	1	1
4 mM	10	VGADPALLDR	549–558	ANK2 / ANK2–ANK3 linker	DKLPSTAEVK	854–863	PEST	T6 ↔	T554 ↔	1	1
4 mM	11	AGADIHAENEEPLBPLPSPPTS	690–711	ANK6 / ANK6–ANK7 linker / disordered	DSDSDSEGPEK	712–722	ANK6–ANK7 linker / disordered	↔ S22	↔ S733	1	1
4 mM	12	ALLDYGVTADAR	460–471	HTH	DKLPSTAEVK	854–863	PEST	↔ D4	↔ D857	1	1
4 mM	13	SLVDTYR	802–808	DeD	QTTSPSGSLLR	809–819	DeD	T3 ↔	T804 ↔	1	2
4 mM	14	DKLPSTAEVKEDSAYGSQSV	854–873	PEST	EQEAEKLGPPPEPPGGLBHGHPQPQVH}	874–900	PEST	E3 ↔	E856 ↔	1	1
4 mM	15	ARSPEBLDLLVDSGA	610–624	ANK4	EVEATER	625–631	ANK4 / ANK4–ANK5 linker	↔ S13	↔ S637	1	2
4 mM	16	SPEBLDLLVDSGA	612–624	ANK4	EVEATER	625–631	ANK4 / ANK4–ANK5 linker	↔ S11	↔ S635	1	23
4 mM	17	TALHLATEm	636–644	ANK5	EELGLVTHLVTK	645–656	ANK5	E2 ↔	E637 ↔	1	3
4 mM	18	TALHLATEmE	636–645	ANK5	ELGLVTHLVTK	646–656	ANK5	T6 ↔	T641 ↔	1	4
4 mM	19	QGGRTALHLAT	632–642	ANK4–ANK5 linker / ANK5	EMEELGLVTHLVTK	643–656	ANK5	E3 ↔	E634 ↔	1	1
4 mM	20	TALHLATEME	636–645	ANK5	ELGLVTHLVTK	646–656	ANK5	T6 ↔	T641 ↔	1	6
4 mM	21	HLLTAQDENG	479–488	HTH / HTH-adjacent (C)	ELGLVTHLVTK	646–656	ANK5	T6 ↔	T484 ↔	1	1
4 mM	22	TALHLATEM	636–644	ANK5	EELGLVTHLVTK	645–656	ANK5	T7 ↔	T642 ↔	1	4
4 mM	23	QGGRTALHLAT	632–642	ANK4–ANK5 linker / ANK5	EMEELGLVTHLVTKLRANVNAR	643–664	ANK5 / ANK5–ANK6 linker	E4 ↔	E635 ↔	1	1
4 mM	24	TALHLAT	636–642	ANK5	EMEELGLVTHLVTK	643–656	ANK5	E3 ↔ ; E4 ↔	E638 ↔ ; E639 ↔	2	2
4 mM	25	QGGRTALHLATEME	632–645	ANK4–ANK5 linker / ANK5	ELGLVTHLVTKLRANVNAR	646–664	ANK5 / ANK5–ANK6 linker	T6 ↔	T637 ↔	1	4
4 mM	26	TALHLATEME	636–645	ANK5	ELGLVTHLVTKLR	646–658	ANK5	T6 ↔	T641 ↔	1	2
4 mM	27	TALHLATEM	636–644	ANK5	EELGLVTHLVTKLRANVNAR	645–664	ANK5 / ANK5–ANK6 linker	T7 ↔	T642 ↔	1	1
4 mM	28	TALHLATEMEELGLVTHLVTK	636–656	ANK5	TFAGNTPLHLAAGLGYPTLTR	665–685	ANK5–ANK6 linker / ANK6	↔ E10	↔ E674	1	1
4 mM	29	TALHLATEME	636–645	ANK5	ELGLVTHLVTKLRANVNAR	646–664	ANK5 / ANK5–ANK6 linker	T6 ↔	T641 ↔	1	5
4 mM	30	ALLQSGAPAVPQLLHMPDF	580–598	ANK3 / ANK3–ANK4 linker	EGLYPVHLAVR	599–609	ANK4	↔ D18	↔ D616	1	1
4 mM	31	DSGEEAAEPSAPSR	415–428	HTH-adjacent (N)	SSFR	726–729	ANK6–ANK7 linker / disordered / ANK7	↔ E8	↔ E733	1	1
8 mM	1	DSGEEAAEPSAPSR	415–428	HTH-adjacent (N)	DKLPSTAEVK	854–863	PEST	↔ D1; ↔ E4; ↔ E5	↔ D854; ↔ E857; ↔ E858	3	6
8 mM	2	DKLPSTAEVK	854–863	PEST	EDSAYGSQSVEQEAEK	864–879	PEST	D2 ↔ ; S3 ↔ ; Y5 ↔	D855 ↔ ; S856 ↔ ; Y858 ↔	3	3
8 mM	3	DKLPSTAEVK	854–863	PEST	DKLPSTAEVK	854–863	PEST	↔ S5	↔ S858	1	1
8 mM	4	DKLPSTA	854–860	PEST	EVKEDSAYGSQSVEQ	861–875	PEST	D5 ↔	D858 ↔	1	1
8 mM	5	DKLPSTAEVKE	854–864	PEST	DSAYGSQSVEQEAEK	865–879	PEST	S2 ↔ ; Y4 ↔	S855 ↔ ; Y857 ↔	2	2
8 mM	6	DKLPSTA	854–860	PEST	EVKEDSAYGSQSVEQEA	861–877	PEST	D5 ↔	D858 ↔	1	1
8 mM	7	DSDSDSEGPEK	712–722	ANK6–ANK7 linker / disordered	DKLPSTAEVK	854–863	PEST	↔ D5	↔ D858	1	1
8 mM	8	AGADIHAENEEPLBPLPSPPTS	690–711	ANK6 / ANK6–ANK7 linker / disordered	DSDSDSEGPEK	712–722	ANK6–ANK7 linker / disordered	↔ S22	↔ S733	1	1
8 mM	9	ARSPEBLDLLVDSGA	610–624	ANK4	EVEATER	625–631	ANK4 / ANK4–ANK5 linker	↔ S13	↔ S637	1	2
8 mM	10	ALLDYGVTADAR	460–471	HTH	DYGVTADAR	463–471	HTH	↔ D4	↔ D466	1	1
8 mM	11	TALHLATEm	636–644	ANK5	EELGLVTHLVTK	645–656	ANK5	E2 ↔ ; T7 ↔	E637 ↔ ; T642 ↔	2	4
8 mM	12	SPEBLDLLVDSGA	612–624	ANK4	EVEATER	625–631	ANK4 / ANK4–ANK5 linker	↔ S11	↔ S635	1	25
8 mM	13	TALHLATEmE	636–645	ANK5	ELGLVTHLVTK	646–656	ANK5	T6 ↔	T641 ↔	1	5
8 mM	14	QGGRTALHLATEME	632–645	ANK4–ANK5 linker / ANK5	ELGLVTHLVTK	646–656	ANK5	↔ E14	↔ E659	1	1
8 mM	15	TALHLATEM	636–644	ANK5	EELGLVTHLVTK	645–656	ANK5	E2 ↔ ; T7 ↔	E637 ↔ ; T642 ↔	2	13
8 mM	16	TALHLATEME	636–645	ANK5	ELGLVTHLVTK	646–656	ANK5	T6 ↔	T641 ↔	1	6
8 mM	17	TALHLAT	636–642	ANK5	EMEELGLVTHLVTK	643–656	ANK5	E3 ↔	E638 ↔	1	1
8 mM	18	QGGRTALHLATEME	632–645	ANK4–ANK5 linker / ANK5	ELGLVTHLVTKLRANVNAR	646–664	ANK5 / ANK5–ANK6 linker	T6 ↔	T637 ↔	1	1
8 mM	19	TALHLATEME	636–645	ANK5	ELGLVTHLVTKLR	646–658	ANK5	T6 ↔	T641 ↔	1	5
8 mM	20	TALHLATEME	636–645	ANK5	ELGLVTHLVTKLRANVNAR	646–664	ANK5 / ANK5–ANK6 linker	T6 ↔	T641 ↔	1	2
8 mM	21	QGGRTALHLATEMEELGLVTHLVTK	632–656	ANK4–ANK5 linker / ANK5	LRANVNARTFAGNTPLHLAAGLGYPTLTR	657–685	ANK5 / ANK5–ANK6 linker / ANK6	T14 ↔ ; T9 ↔	T645 ↔ ; T640 ↔	2	3
8 mM	22	AGAGAPELLRALLQSGAPAVPQLLHMPDF	570–598	ANK3 / ANK3–ANK4 linker	EGLYPVHLAVR	599–609	ANK4	↔ D28	↔ D626	1	1
8 mM	23	QGGRTALHLATEM	632–644	ANK4–ANK5 linker / ANK5	EELGLVTHLVTKLRANVNAR	645–664	ANK5 / ANK5–ANK6 linker	E2 ↔	E633 ↔	1	1

### Sheet: DMTMM_Tripsin_AspN
All DMTMM unique peptide-pair crosslinks across the three concentrations
DMTMM concentration	Unique pair no.	Peptide 1	Residues 1	Region 1	Peptide 2	Residues 2	Region 2	Site assignment(s)	Absolute crosslinking site(s)	Distinct site assignments	CSM / result rows
2 mM	1	DSGEEAA	415–421	HTH-adjacent (N)	EPSAPSR	422–428	HTH-adjacent (N)	E5 ↔ S3	E419 ↔ S424	1	1
2 mM	2	DSGEEAAEPSAPSR	415–428	HTH-adjacent (N)	TPQBEPQAPEMLQR	429–442	HTH-adjacent (N) / HTH	S13 ↔ E5	S427 ↔ E433	1	2
2 mM	3	DSGEEAAEPSAPSR	415–428	HTH-adjacent (N)	TALHLATEMEELGLVTHLVTKLR	636–658	ANK5	E5 ↔ K21	E419 ↔ K656	1	2
2 mM	4	DSGEEAAEPSAPSR	415–428	HTH-adjacent (N)	ELGLVTHLVTKLR	646–658	ANK5	E8 ↔ K11	E422 ↔ K656	1	1
2 mM	5	DSGEEAAEPSAPSR	415–428	HTH-adjacent (N)	DLTBSTKVK	735–743	ANK7	E5 ↔ T6; E5 ↔ S5	E419 ↔ T740; E419 ↔ S739	2	2
2 mM	6	EPSAPSR	422–428	HTH-adjacent (N)	TPQBEPQAPEMLQR	429–442	HTH-adjacent (N) / HTH	S6 ↔ E5	S427 ↔ E433	1	1
2 mM	7	TPQBEPQAPEMLQR	429–442	HTH-adjacent (N) / HTH	TALHLATEMEELGLVTHLVTKLR	636–658	ANK5	E5 ↔ T20	E433 ↔ T655	1	1
2 mM	8	DYGVTADAR	463–471	HTH	TALHLATEMEELGLVTHLVTKLR	636–658	ANK5	D7 ↔ T20	D469 ↔ T655	1	1
2 mM	9	HLLTAQDENG	479–488	HTH / HTH-adjacent (C)	ELGLVTHLVTK	646–656	ANK5	E8 ↔ T6	E486 ↔ T651	1	3
2 mM	10	DSAMHLALRAGAGAPELLR	561–579	ANK3	ALLQSGAPAVPQLLHmP	580–596	ANK3 / ANK3–ANK4 linker	E16 ↔ S5	E576 ↔ S584	1	2
2 mM	11	DSAMHLALRAGAGAPELLR	561–579	ANK3	ALLQSGAPAVPQLLHMPDFEGLYPVHLAVR	580–609	ANK3 / ANK3–ANK4 linker / ANK4	E16 ↔ S5	E576 ↔ S584	1	2
2 mM	12	AGAGAPELLR	570–579	ANK3	ALLQSGAPAVPQLLHMP	580–596	ANK3 / ANK3–ANK4 linker	E7 ↔ S5	E576 ↔ S584	1	1
2 mM	13	AGAGAPELLRALLQSGAPAVPQLLHmPDF	570–598	ANK3 / ANK3–ANK4 linker	DFEGLYPVHLAVR	597–609	ANK3–ANK4 linker / ANK4	D28 ↔ Y6	D597 ↔ Y602	1	1
2 mM	14	AGAGAPELLRALLQSGAPAVPQLLHMPDF	570–598	ANK3 / ANK3–ANK4 linker	EGLYPVHLAVR	599–609	ANK4	D28 ↔ Y4	D597 ↔ Y602	1	1
2 mM	15	ALLQSGAPAVPQLLHmPDF	580–598	ANK3 / ANK3–ANK4 linker	DFEGLYPVHLAVR	597–609	ANK3–ANK4 linker / ANK4	S5 ↔ E3	S584 ↔ E599	1	1
2 mM	16	ALLQSGAPAVPQLLHMPDF	580–598	ANK3 / ANK3–ANK4 linker	EGLYPVHLAVR	599–609	ANK4	D18 ↔ Y4	D597 ↔ Y602	1	1
2 mM	17	DFEGLYPVHLAVR	597–609	ANK3–ANK4 linker / ANK4	EEPLBPLPSPPTS	699–711	ANK6–ANK7 linker / disordered	Y6 ↔ E2	Y602 ↔ E700	1	2
2 mM	18	SPEBLDLLVDSGA	612–624	ANK4	EVEATER	625–631	ANK4 / ANK4–ANK5 linker	S11 ↔ E3	S622 ↔ E627	1	1
2 mM	19	DLLVDSGA	617–624	ANK4	EVEATER	625–631	ANK4 / ANK4–ANK5 linker	S6 ↔ E3	S622 ↔ E627	1	9
2 mM	20	DLLVDSGA	617–624	ANK4	EVEATERQGGR	625–635	ANK4 / ANK4–ANK5 linker / ANK5	S6 ↔ E3	S622 ↔ E627	1	3
2 mM	21	DLLVDSGAEVEATER	617–631	ANK4 / ANK4–ANK5 linker	QGGRTALHLATEMEELGLVTHLVTK	632–656	ANK4–ANK5 linker / ANK5	E11 ↔ T5	E627 ↔ T636	1	2
2 mM	22	DLLVDSGAEVEATER	617–631	ANK4 / ANK4–ANK5 linker	DLTBSTKVK	735–743	ANK7	D5 ↔ K7	D621 ↔ K741	1	1
2 mM	23	DSGAEVEATER	621–631	ANK4 / ANK4–ANK5 linker	TALHLATEMEELGLVTHLVTK	636–656	ANK5	E7 ↔ T1	E627 ↔ T636	1	1
2 mM	24	DSGAEVEATER	621–631	ANK4 / ANK4–ANK5 linker	TALHLATEMEELGLVTHLVTKLR	636–658	ANK5	E5 ↔ K21	E625 ↔ K656	1	1
2 mM	25	DSGAEVEATERQGGR	621–635	ANK4 / ANK4–ANK5 linker / ANK5	TALHLATEMEELGLVTHLVTKLR	636–658	ANK5	E7 ↔ T1	E627 ↔ T636	1	1
2 mM	26	TALHLAT	636–642	ANK5	EMEELGLVTHLVTK	643–656	ANK5	T7 ↔ E3	T642 ↔ E645	1	2
2 mM	27	TALHLAT	636–642	ANK5	EMEELGLVTHLVTKLR	643–658	ANK5	T7 ↔ E3	T642 ↔ E645	1	1
2 mM	28	TALHLATEM	636–644	ANK5	EELGLVTHLVTK	645–656	ANK5	E8 ↔ T7	E643 ↔ T651	1	2
2 mM	29	TALHLATEME	636–645	ANK5	ELGLVTHLVTK	646–656	ANK5	E10 ↔ T6	E645 ↔ T651	1	1
2 mM	30	TALHLATEmE	636–645	ANK5	ELGLVTHLVTKLR	646–658	ANK5	E10 ↔ T6	E645 ↔ T651	1	2
2 mM	31	TALHLATEME	636–645	ANK5	ELGLVTHLVTKLRANVNAR	646–664	ANK5 / ANK5–ANK6 linker	E10 ↔ T6	E645 ↔ T651	1	4
2 mM	32	TALHLATEME	636–645	ANK5	TFAGNTPLHLAAGLGYPTLTR	665–685	ANK5–ANK6 linker / ANK6	E10 ↔ Y16	E645 ↔ Y680	1	3
2 mM	33	TALHLATEMEELGLVTHLVTK	636–656	ANK5	TFAGNTPLHLAAGLGYPTLTR	665–685	ANK5–ANK6 linker / ANK6	E11 ↔ Y16; E10 ↔ Y16; E10 ↔ T6	E646 ↔ Y680; E645 ↔ Y680; E645 ↔ T670	3	5
2 mM	34	TALHLATEMEELGLVTHLVTKLR	636–658	ANK5	DIHAEN	693–698	ANK6 / ANK6–ANK7 linker / disordered	T20 ↔ E5	T655 ↔ E697	1	1
2 mM	35	TALHLATEMEELGLVTHLVTKLR	636–658	ANK5	DIHAENEEPLBPLPSPPTS	693–711	ANK6 / ANK6–ANK7 linker / disordered	T20 ↔ E8; T16 ↔ E8	T655 ↔ E700; T651 ↔ E700	2	2
2 mM	36	TALHLATEME	636–645	ANK5	DSEGPEK	716–722	ANK6–ANK7 linker / disordered	E10 ↔ S2	E645 ↔ S717	1	1
2 mM	37	TALHLATEMEELGLVTHLVTKLR	636–658	ANK5	DGPEAQGSWA	783–792	DeD	K21 ↔ E4	K656 ↔ E786	1	2
2 mM	38	TALHLATEMEELGLVTHLVTKLR	636–658	ANK5	SYELAGG	820–826	DeD	K21 ↔ E3	K656 ↔ E822	1	1
2 mM	39	TALHLATEMEELGLVTHLVTKLR	636–658	ANK5	DMGLEEGVR	837–845	DeD / PEST-adjacent	K21 ↔ E5	K656 ↔ E841	1	1
2 mM	40	EELGLVTHLVTKLR	645–658	ANK5	DTALQNLEQLL	772–782	DeD	K12 ↔ E8	K656 ↔ E779	1	1
2 mM	41	ELGLVTHLVTKLR	646–658	ANK5	DTALQNLEQLL	772–782	DeD	K11 ↔ E8	K656 ↔ E779	1	1
2 mM	42	TFAGNTPLHLAAGLGYPTLTR	665–685	ANK5–ANK6 linker / ANK6	DLAGLLEALS	827–836	DeD	Y16 ↔ E7	Y680 ↔ E833	1	1
2 mM	43	LLLKAGA	686–692	ANK6	DIHAENE	693–699	ANK6 / ANK6–ANK7 linker / disordered	K4 ↔ E7	K689 ↔ E699	1	1
2 mM	44	LLLKAGA	686–692	ANK6	DTALQNLEQLL	772–782	DeD	K4 ↔ E8	K689 ↔ E779	1	1
2 mM	45	LLLKAGA	686–692	ANK6	EALSDMGLEEGVR	833–845	DeD / PEST-adjacent	K4 ↔ D5	K689 ↔ D837	1	1
2 mM	46	LLLKAGA	686–692	ANK6	DMGLEEGVR	837–845	DeD / PEST-adjacent	K4 ↔ E5	K689 ↔ E841	1	1
2 mM	47	DIHAENE	693–699	ANK6 / ANK6–ANK7 linker / disordered	DSDSDSEGPEK	712–722	ANK6–ANK7 linker / disordered	E7 ↔ S6	E699 ↔ S717	1	1
2 mM	48	DIHAENE	693–699	ANK6 / ANK6–ANK7 linker / disordered	SSFR	726–729	ANK6–ANK7 linker / disordered / ANK7	E7 ↔ S1	E699 ↔ S726	1	1
2 mM	49	DIHAENE	693–699	ANK6 / ANK6–ANK7 linker / disordered	DLTBSTKVK	735–743	ANK7	E7 ↔ S5	E699 ↔ S739	1	1
2 mM	50	EPLBPLPSPPTSDS	700–713	ANK6–ANK7 linker / disordered	DSDSEGPEKDTR	714–725	ANK6–ANK7 linker / disordered	D13 ↔ S2	D712 ↔ S715	1	1
2 mM	51	SSFR	726–729	ANK6–ANK7 linker / disordered / ANK7	DTALQNLEQLL	772–782	DeD	S1 ↔ E8	S726 ↔ E779	1	1
2 mM	52	DLTBSTKVKTLLLNAAQNTM	735–754	ANK7 / DeD	DTALQNLEQLL	772–782	DeD	T10 ↔ E8	T744 ↔ E779	1	1
2 mM	53	DLTBSTKVK	735–743	ANK7	DLAGLLEALSDMGLEEGVR	827–845	DeD / PEST-adjacent	K7 ↔ D11	K741 ↔ D837	1	1
2 mM	54	EPPLTPPSPAGPGLSLG	755–771	DeD	DTALQNLEQLL	772–782	DeD	S15 ↔ E8	S769 ↔ E779	1	1
2 mM	55	EPPLTPPSPAGPGLSLGDTALQNLEQLL	755–782	DeD	QTTSPSGSLLR	809–819	DeD	E25 ↔ S4	E779 ↔ S812	1	1
2 mM	56	DTALQNLEQLL	772–782	DeD	DGPEAQGSWA	783–792	DeD	E8 ↔ S8	E779 ↔ S790	1	3
2 mM	57	DTALQNLEQLL	772–782	DeD	DGPEAQGSWAELA	783–795	DeD	E8 ↔ S8	E779 ↔ S790	1	1
2 mM	58	DTALQNLEQLL	772–782	DeD	QTTSPSGSLLR	809–819	DeD	E8 ↔ T2	E779 ↔ T810	1	1
2 mM	59	DTALQNLEQLLDGPEAQGSWAELA	772–795	DeD	DKLPSTA	854–860	PEST	D12 ↔ K2	D783 ↔ K855	1	1
2 mM	60	EQLLDGP	779–785	DeD	EAQGSWAELAER	786–797	DeD	D5 ↔ S5	D783 ↔ S790	1	1
2 mM	61	LGLRSLVDTYR	798–808	DeD	QTTSPSGSLLR	809–819	DeD	D8 ↔ T2	D805 ↔ T810	1	1
2 mM	62	DLAGLLEALS	827–836	DeD	DKLPSTAEVKE	854–864	PEST	E7 ↔ K10	E833 ↔ K863	1	1
4 mM	1	DSGEEAAEPSAPSR	415–428	HTH-adjacent (N)	TPQBEPQAPEMLQR	429–442	HTH-adjacent (N) / HTH	S13 ↔ E5	S427 ↔ E433	1	1
4 mM	2	DSGEEAAEPSAPSR	415–428	HTH-adjacent (N)	TPQBEPQAPEMLQRAR	429–444	HTH-adjacent (N) / HTH	S13 ↔ E5; S10 ↔ E5	S427 ↔ E433; S424 ↔ E433	2	2
4 mM	3	HLLTAQDENG	479–488	HTH / HTH-adjacent (C)	ELGLVTHLVTK	646–656	ANK5	D7 ↔ T6	D485 ↔ T651	1	1
4 mM	4	DSAMHLALRAGAGAPELLR	561–579	ANK3	ALLQSGAPAVPQLLHMP	580–596	ANK3 / ANK3–ANK4 linker	E16 ↔ S5	E576 ↔ S584	1	2
4 mM	5	SPEBLDLLVDSGA	612–624	ANK4	EVEATER	625–631	ANK4 / ANK4–ANK5 linker	S11 ↔ E3	S622 ↔ E627	1	2
4 mM	6	DLLVDSGA	617–624	ANK4	EVEATERQGGR	625–635	ANK4 / ANK4–ANK5 linker / ANK5	S6 ↔ E3	S622 ↔ E627	1	1
4 mM	7	DLLVDSGAEVEATER	617–631	ANK4 / ANK4–ANK5 linker	QGGRTALHLATEMEELGLVTHLVTK	632–656	ANK4–ANK5 linker / ANK5	E9 ↔ T5	E625 ↔ T636	1	1
4 mM	8	DLLVDSGAEVEATER	617–631	ANK4 / ANK4–ANK5 linker	DKLPSTA	854–860	PEST	D5 ↔ K2	D621 ↔ K855	1	1
4 mM	9	QGGRTALHLAT	632–642	ANK4–ANK5 linker / ANK5	EMEELGLVTHLVTK	643–656	ANK5	T11 ↔ E3	T642 ↔ E645	1	1
4 mM	10	QGGRTALHLATEM	632–644	ANK4–ANK5 linker / ANK5	EELGLVTHLVTK	645–656	ANK5	E12 ↔ T7	E643 ↔ T651	1	1
4 mM	11	QGGRTALHLATEM	632–644	ANK4–ANK5 linker / ANK5	EELGLVTHLVTKLRANVNAR	645–664	ANK5 / ANK5–ANK6 linker	T11 ↔ E2	T642 ↔ E646	1	1
4 mM	12	QGGRTALHLATEME	632–645	ANK4–ANK5 linker / ANK5	ELGLVTHLVTKLRANVNAR	646–664	ANK5 / ANK5–ANK6 linker	E14 ↔ T6	E645 ↔ T651	1	1
4 mM	13	TALHLAT	636–642	ANK5	EMEELGLVTHLVTK	643–656	ANK5	T1 ↔ E3	T636 ↔ E645	1	1
4 mM	14	TALHLAT	636–642	ANK5	EMEELGLVTHLVTKLR	643–658	ANK5	T7 ↔ E3	T642 ↔ E645	1	1
4 mM	15	TALHLATEM	636–644	ANK5	EELGLVTHLVTK	645–656	ANK5	E8 ↔ T7	E643 ↔ T651	1	2
4 mM	16	TALHLATEM	636–644	ANK5	EELGLVTHLVTKLRANVNAR	645–664	ANK5 / ANK5–ANK6 linker	E8 ↔ T7	E643 ↔ T651	1	1
4 mM	17	TALHLATEmE	636–645	ANK5	ELGLVTHLVTK	646–656	ANK5	E10 ↔ T6	E645 ↔ T651	1	1
4 mM	18	TALHLATEmE	636–645	ANK5	ELGLVTHLVTKLR	646–658	ANK5	E10 ↔ T6	E645 ↔ T651	1	1
4 mM	19	TALHLATEmE	636–645	ANK5	ELGLVTHLVTKLRANVNAR	646–664	ANK5 / ANK5–ANK6 linker	E10 ↔ T6	E645 ↔ T651	1	1
4 mM	20	TALHLATEME	636–645	ANK5	ELGLVTHLVTKLRANVNAR	646–664	ANK5 / ANK5–ANK6 linker	E10 ↔ T6	E645 ↔ T651	1	2
4 mM	21	TALHLATEmE	636–645	ANK5	TFAGNTPLHLAAGLGYPTLTR	665–685	ANK5–ANK6 linker / ANK6	E10 ↔ Y16	E645 ↔ Y680	1	2
4 mM	22	TALHLATEME	636–645	ANK5	TFAGNTPLHLAAGLGYPTLTR	665–685	ANK5–ANK6 linker / ANK6	E10 ↔ Y16	E645 ↔ Y680	1	3
4 mM	23	TALHLATEMEELGLVTHLVTK	636–656	ANK5	TFAGNTPLHLAAGLGYPTLTR	665–685	ANK5–ANK6 linker / ANK6	E10 ↔ Y16	E645 ↔ Y680	1	1
4 mM	24	TALHLATEME	636–645	ANK5	DSEGPEK	716–722	ANK6–ANK7 linker / disordered	E10 ↔ S2	E645 ↔ S717	1	1
4 mM	25	LLLKAGA	686–692	ANK6	DIHAENE	693–699	ANK6 / ANK6–ANK7 linker / disordered	K4 ↔ E7	K689 ↔ E699	1	1
4 mM	26	DIHAENE	693–699	ANK6 / ANK6–ANK7 linker / disordered	EPLBPLPSPPTSDS	700–713	ANK6–ANK7 linker / disordered	E7 ↔ S8	E699 ↔ S707	1	1
4 mM	27	DIHAENE	693–699	ANK6 / ANK6–ANK7 linker / disordered	DSDSDSEGPEK	712–722	ANK6–ANK7 linker / disordered	E7 ↔ S6	E699 ↔ S717	1	2
4 mM	28	DIHAENEEPLBPLPSPPTS	693–711	ANK6 / ANK6–ANK7 linker / disordered	DSDSDSEGPEK	712–722	ANK6–ANK7 linker / disordered	S19 ↔ D3	S711 ↔ D714	1	3
4 mM	29	DIHAENE	693–699	ANK6 / ANK6–ANK7 linker / disordered	DSDSEGPEK	714–722	ANK6–ANK7 linker / disordered	E7 ↔ S4	E699 ↔ S717	1	1
4 mM	30	DIHAEN	693–698	ANK6 / ANK6–ANK7 linker / disordered	SSFR	726–729	ANK6–ANK7 linker / disordered / ANK7	E5 ↔ S1	E697 ↔ S726	1	1
4 mM	31	DIHAENE	693–699	ANK6 / ANK6–ANK7 linker / disordered	SSFR	726–729	ANK6–ANK7 linker / disordered / ANK7	E7 ↔ S1	E699 ↔ S726	1	2
4 mM	32	EEPLBPLPSPPTS	699–711	ANK6–ANK7 linker / disordered	DSDSDSEGPEK	712–722	ANK6–ANK7 linker / disordered	S13 ↔ D3	S711 ↔ D714	1	1
4 mM	33	EPLBPLPSPPTS	700–711	ANK6–ANK7 linker / disordered	DSDSDSEGPEK	712–722	ANK6–ANK7 linker / disordered	S12 ↔ D3	S711 ↔ D714	1	2
4 mM	34	EPLBPLPSPPTSDS	700–713	ANK6–ANK7 linker / disordered	DSDSEGPEKDTR	714–725	ANK6–ANK7 linker / disordered	S14 ↔ D3	S713 ↔ D716	1	1
4 mM	35	DSDSDSEGPEK	712–722	ANK6–ANK7 linker / disordered	DSDSDSEGPEK	712–722	ANK6–ANK7 linker / disordered	S4 ↔ E7	S715 ↔ E718	1	1
4 mM	36	DSDSDS	712–717	ANK6–ANK7 linker / disordered	EGPEKDTR	718–725	ANK6–ANK7 linker / disordered	S6 ↔ E4	S717 ↔ E721	1	1
4 mM	37	DSEGPEKDTR	716–725	ANK6–ANK7 linker / disordered	DLTBSTKVK	735–743	ANK7	E6 ↔ S5	E721 ↔ S739	1	1
4 mM	38	DTRSSFRGHTPL	723–734	ANK6–ANK7 linker / disordered / ANK7	DLTBSTKVK	735–743	ANK7	D1 ↔ T3	D723 ↔ T737	1	1
4 mM	39	SSFR	726–729	ANK6–ANK7 linker / disordered / ANK7	DmGLEEGVR	837–845	DeD / PEST-adjacent	S1 ↔ E5	S726 ↔ E841	1	1
4 mM	40	DLTBSTKVKTLLLNAAQNTM	735–754	ANK7 / DeD	DGPEAQGSWAELAER	783–797	DeD	K9 ↔ E4	K743 ↔ E786	1	1
4 mM	41	EPPLTPPSPAGPGLSLG	755–771	DeD	DTALQNLEQLL	772–782	DeD	S8 ↔ E8; S15 ↔ E8	S762 ↔ E779; S769 ↔ E779	2	2
4 mM	42	DTALQNLEQLLDGP	772–785	DeD	EAQGSWAELAER	786–797	DeD	D12 ↔ S5	D783 ↔ S790	1	1
4 mM	43	DTALQNLEQLL	772–782	DeD	DTYRQTTSPSGSLLRSY	805–821	DeD	E8 ↔ S8	E779 ↔ S812	1	1
4 mM	44	DTALQNLEQLL	772–782	DeD	QTTSPSGSLLR	809–819	DeD	E8 ↔ T3; E8 ↔ S4	E779 ↔ T811; E779 ↔ S812	2	2
4 mM	45	DTALQNLEQLL	772–782	DeD	DKLPSTAEVKE	854–864	PEST	E8 ↔ K10	E779 ↔ K863	1	1
4 mM	46	EQLLDGP	779–785	DeD	EAQGSWAELAER	786–797	DeD	D5 ↔ S5	D783 ↔ S790	1	1
4 mM	47	DGPEAQGSWAELAER	783–797	DeD	DKLPSTA	854–860	PEST	E11 ↔ K2	E793 ↔ K855	1	1
4 mM	48	LGLRSLVDTYR	798–808	DeD	QTTSPSGSLLR	809–819	DeD	D8 ↔ T2	D805 ↔ T810	1	2
4 mM	49	LGLRSLVDTYR	798–808	DeD	QTTSPSGSLLRSY	809–821	DeD	D8 ↔ T2	D805 ↔ T810	1	1
4 mM	50	QTTSPSGSLLR	809–819	DeD	DLAGLLEALS	827–836	DeD	S4 ↔ E7	S812 ↔ E833	1	1
4 mM	51	DLAGLLEALS	827–836	DeD	DMGLEEGVR	837–845	DeD / PEST-adjacent	S10 ↔ E5	S836 ↔ E841	1	1
4 mM	52	DLAGLLEALS	827–836	DeD	DKLPSTAEVKE	854–864	PEST	E7 ↔ K10	E833 ↔ K863	1	1
4 mM	53	DMGLEEGVR	837–845	DeD / PEST-adjacent	DKLPSTA	854–860	PEST	E5 ↔ K2	E841 ↔ K855	1	1
4 mM	54	DKLPSTA	854–860	PEST	DKLPSTAEVKE	854–864	PEST	S5 ↔ E8	S858 ↔ E861	1	1
4 mM	55	EVKEDSAYGSQSV	861–873	PEST	EQEAEK	874–879	PEST	S12 ↔ E3	S872 ↔ E876	1	1
8 mM	1	DSGEEAAEPSAPSR	415–428	HTH-adjacent (N)	TPQBEPQAPEMLQR	429–442	HTH-adjacent (N) / HTH	S13 ↔ E5	S427 ↔ E433	1	1
8 mM	2	DSGEEAAEPSAPSR	415–428	HTH-adjacent (N)	DSDSDSEGPEK	712–722	ANK6–ANK7 linker / disordered	S2 ↔ E10	S416 ↔ E721	1	1
8 mM	3	DSGEEAAEPSAPSR	415–428	HTH-adjacent (N)	DKLPSTA	854–860	PEST	E8 ↔ K2	E422 ↔ K855	1	1
8 mM	4	EEAAEPSAPSR	418–428	HTH-adjacent (N)	LLLKAGA	686–692	ANK6	E5 ↔ K4	E422 ↔ K689	1	1
8 mM	5	EPSAPSR	422–428	HTH-adjacent (N)	TPQBEPQAPEmLQR	429–442	HTH-adjacent (N) / HTH	S6 ↔ E5	S427 ↔ E433	1	1
8 mM	6	DSAMHLALRAGAGAPELLR	561–579	ANK3	ALLQSGAPAVPQLLHmP	580–596	ANK3 / ANK3–ANK4 linker	E16 ↔ S5	E576 ↔ S584	1	1
8 mM	7	DSAMHLALRAGAGAPELLR	561–579	ANK3	ALLQSGAPAVPQLLHMP	580–596	ANK3 / ANK3–ANK4 linker	E16 ↔ S5	E576 ↔ S584	1	4
8 mM	8	DSAMHLALRAGAGAPELLR	561–579	ANK3	ALLQSGAPAVPQLLHMPDFEGLYPVHLAVR	580–609	ANK3 / ANK3–ANK4 linker / ANK4	E16 ↔ S5	E576 ↔ S584	1	2
8 mM	9	AGAGAPELLRALLQSGAPAVPQLLHmPDF	570–598	ANK3 / ANK3–ANK4 linker	DFEGLYPVHLAVR	597–609	ANK3–ANK4 linker / ANK4	D28 ↔ Y6	D597 ↔ Y602	1	1
8 mM	10	ALLQSGAPAVPQLLHmPDF	580–598	ANK3 / ANK3–ANK4 linker	DFEGLYPVHLAVR	597–609	ANK3–ANK4 linker / ANK4	D18 ↔ Y6	D597 ↔ Y602	1	1
8 mM	11	SPEBLDLLVDSGA	612–624	ANK4	EVEATER	625–631	ANK4 / ANK4–ANK5 linker	S11 ↔ E3	S622 ↔ E627	1	1
8 mM	12	DLLVDSGA	617–624	ANK4	EVEATER	625–631	ANK4 / ANK4–ANK5 linker	S6 ↔ E3	S622 ↔ E627	1	1
8 mM	13	DLLVDSGA	617–624	ANK4	EVEATERQGGR	625–635	ANK4 / ANK4–ANK5 linker / ANK5	S6 ↔ E3	S622 ↔ E627	1	1
8 mM	14	DSGAEVEATER	621–631	ANK4 / ANK4–ANK5 linker	DLTBSTKVK	735–743	ANK7	E5 ↔ T6	E625 ↔ T740	1	1
8 mM	15	EVEATER	625–631	ANK4 / ANK4–ANK5 linker	DIHAENE	693–699	ANK6 / ANK6–ANK7 linker / disordered	T5 ↔ E5	T629 ↔ E697	1	1
8 mM	16	TALHLATEM	636–644	ANK5	TALHLATEm	636–644	ANK5	E8 ↔ T7	E643 ↔ T642	1	1
8 mM	17	TALHLATEm	636–644	ANK5	EELGLVTHLVTK	645–656	ANK5	T1 ↔ E2; E8 ↔ T7	T636 ↔ E646; E643 ↔ T651	2	2
8 mM	18	TALHLATEME	636–645	ANK5	TFAGNTPLHLAAGLGYPTLTR	665–685	ANK5–ANK6 linker / ANK6	E10 ↔ T6; E10 ↔ Y16	E645 ↔ T670; E645 ↔ Y680	2	2
8 mM	19	LLLKAGA	686–692	ANK6	DKLPSTA	854–860	PEST	K4 ↔ D1	K689 ↔ D854	1	1
8 mM	20	DIHAENE	693–699	ANK6 / ANK6–ANK7 linker / disordered	DSDSDSEGPEK	712–722	ANK6–ANK7 linker / disordered	E7 ↔ S6	E699 ↔ S717	1	1
8 mM	21	DIHAENEEPLBPLPSPPTS	693–711	ANK6 / ANK6–ANK7 linker / disordered	DSDSDSEGPEK	712–722	ANK6–ANK7 linker / disordered	S19 ↔ D3	S711 ↔ D714	1	2
8 mM	22	DIHAENE	693–699	ANK6 / ANK6–ANK7 linker / disordered	DSEGPEKDTR	716–725	ANK6–ANK7 linker / disordered	E7 ↔ K7	E699 ↔ K722	1	1
8 mM	23	EEPLBPLPSPPTS	699–711	ANK6–ANK7 linker / disordered	EALSDmGL	833–840	DeD / PEST-adjacent	S9 ↔ D5	S707 ↔ D837	1	1
8 mM	24	EPLBPLPSPPTS	700–711	ANK6–ANK7 linker / disordered	DSDSDSEGPEK	712–722	ANK6–ANK7 linker / disordered	S12 ↔ D3	S711 ↔ D714	1	2
8 mM	25	DSDSDSEGPEK	712–722	ANK6–ANK7 linker / disordered	DSDSDSEGPEK	712–722	ANK6–ANK7 linker / disordered	S4 ↔ E10	S715 ↔ E721	1	1
8 mM	26	DSDSEGPEK	714–722	ANK6–ANK7 linker / disordered	EVKE	861–864	PEST	D3 ↔ K3	D716 ↔ K863	1	1
8 mM	27	DSEGPEK	716–722	ANK6–ANK7 linker / disordered	EAEK	876–879	PEST	S2 ↔ E3	S717 ↔ E878	1	1
8 mM	28	DGPEAQGSWAELAER	783–797	DeD	DKLPSTA	854–860	PEST	E11 ↔ K2	E793 ↔ K855	1	1
8 mM	29	DMGLEEGVR	837–845	DeD / PEST-adjacent	DKLPSTA	854–860	PEST	E5 ↔ K2	E841 ↔ K855	1	2
8 mM	30	DMGLEEGVR	837–845	DeD / PEST-adjacent	EVKE	861–864	PEST	E5 ↔ K3	E841 ↔ K863	1	3
8 mM	31	DKLPSTA	854–860	PEST	EVKE	861–864	PEST	T6 ↔ E4	T859 ↔ E864	1	2

### Sheet: DHSO_Tripsin_AspN
DHSO unique peptide-pair crosslinks from all three samples
DHSO concentration	Unique pair no.	Peptide 1	Residues 1	Region 1	Peptide 2	Residues 2	Region 2	MeroX site assignment(s)	Absolute crosslinking site(s)	Distinct site assignments	CSM / result rows
1 mM	1	DSGEEAA	415–421	HTH-adjacent (N)	DSGEEAAEPSAPSR	415–428	HTH-adjacent (N)	E5 ↔ E8	E419 ↔ E422	1	1
1 mM	2	DIHAENE	693–699	ANK6 / ANK6–ANK7 linker / disordered	DSEGPEK	716–722	ANK6–ANK7 linker / disordered	E5 ↔ E6	E697 ↔ E721	1	2
1 mM	3	DIHAENE	693–699	ANK6 / ANK6–ANK7 linker / disordered	DSDSEGPEK	714–722	ANK6–ANK7 linker / disordered	E7 ↔ D3	E699 ↔ D716	1	2
1 mM	4	DSGEEAA	415–421	HTH-adjacent (N)	DIHAENE	693–699	ANK6 / ANK6–ANK7 linker / disordered	E5 ↔ E7	E419 ↔ E699	1	1
1 mM	5	DSGEEAA	415–421	HTH-adjacent (N)	DSGAEVEATER	621–631	ANK4 / ANK4–ANK5 linker	E4 ↔ E5	E418 ↔ E625	1	1
1 mM	6	DSDSDSEGPEK	712–722	ANK6–ANK7 linker / disordered	DSEGPEK	716–722	ANK6–ANK7 linker / disordered	D5 ↔ E3	D716 ↔ E718	1	2
1 mM	7	DMGLEEGVR	837–845	DeD / PEST-adjacent	GPETR	849–853	PEST-adjacent / PEST	E6 ↔ E3	E842 ↔ E851	1	1
1 mM	8	DSGEEAAEPSAPSR	415–428	HTH-adjacent (N)	DIHAENE	693–699	ANK6 / ANK6–ANK7 linker / disordered	D1 ↔ E7	D415 ↔ E699	1	1
2 mM	1	DSGEEAAEPSAPSR	415–428	HTH-adjacent (N)	DLLVDSGAEVEATER	617–631	ANK4 / ANK4–ANK5 linker	E5 ↔ D5	E419 ↔ D621	1	1
2 mM	2	AGAGAPELLR	570–579	ANK3	SLVDTYR	802–808	DeD	E7 ↔ D4	E576 ↔ D805	1	2
2 mM	3	DSGEEAA	415–421	HTH-adjacent (N)	DLLVDSGAEVEATER	617–631	ANK4 / ANK4–ANK5 linker	E4 ↔ E9; D1 ↔ E9	E418 ↔ E625; D415 ↔ E625	2	2
2 mM	4	DSEGPEK	716–722	ANK6–ANK7 linker / disordered	DGPEAQGSWAELAER	783–797	DeD	E6 ↔ E11	E721 ↔ E793	1	1
2 mM	5	AGAGAPELLR	570–579	ANK3	SPEBL	612–616	ANK4	E7 ↔ E3	E576 ↔ E614	1	1
2 mM	6	TPQBEPQAPEMLQR	429–442	HTH-adjacent (N) / HTH	EPQAPEMLQR	433–442	HTH-adjacent (N) / HTH	E5 ↔ E6	E433 ↔ E438	1	1
2 mM	7	TPQBEPQAPEMLQR	429–442	HTH-adjacent (N) / HTH	TPQBEPQAPEMLQR	429–442	HTH-adjacent (N) / HTH	E5 ↔ E5	E433 ↔ E433	1	1
2 mM	8	DIHAENEEPLBPLPSPPTS	693–711	ANK6 / ANK6–ANK7 linker / disordered	DSDSDSEGPEK	712–722	ANK6–ANK7 linker / disordered	E8 ↔ E7; E7 ↔ E7	E700 ↔ E718; E699 ↔ E718	2	2
2 mM	9	AGAGAPELLR	570–579	ANK3	DMGLEEGVR	837–845	DeD / PEST-adjacent	E7 ↔ E6	E576 ↔ E842	1	2
2 mM	10	DLLVDSGA	617–624	ANK4	EVEATER	625–631	ANK4 / ANK4–ANK5 linker	D5 ↔ E3	D621 ↔ E627	1	6
2 mM	11	DIHAENE	693–699	ANK6 / ANK6–ANK7 linker / disordered	EPLBPLPSPPTSDS	700–713	ANK6–ANK7 linker / disordered	E7 ↔ D13	E699 ↔ D712	1	1
2 mM	12	DGPEAQGSWA	783–792	DeD	DMGLEEGVR	837–845	DeD / PEST-adjacent	E4 ↔ E5	E786 ↔ E841	1	1
2 mM	13	AGAGAPELLR	570–579	ANK3	AGAGAPELLR	570–579	ANK3	E7 ↔ E7	E576 ↔ E576	1	1
2 mM	14	DSGEEAA	415–421	HTH-adjacent (N)	DGPEAQGSWAELAER	783–797	DeD	E5 ↔ E11	E419 ↔ E793	1	1
2 mM	15	TALHLATEME	636–645	ANK5	DMGLEEGVR	837–845	DeD / PEST-adjacent	E10 ↔ E6	E645 ↔ E842	1	2
2 mM	16	AGAGAPELLR	570–579	ANK3	DGPEAQGSWA	783–792	DeD	E7 ↔ E4	E576 ↔ E786	1	1
2 mM	17	SPEBL	612–616	ANK4	DLLVDSGAEVEATER	617–631	ANK4 / ANK4–ANK5 linker	E3 ↔ D5	E614 ↔ D621	1	2
2 mM	18	DSDSEGPEKDTR	714–725	ANK6–ANK7 linker / disordered	DSEGPEK	716–722	ANK6–ANK7 linker / disordered	E5 ↔ E3	E718 ↔ E718	1	1
2 mM	19	DSDSEGPEK	714–722	ANK6–ANK7 linker / disordered	DSDSEGPEK	714–722	ANK6–ANK7 linker / disordered	E5 ↔ E5	E718 ↔ E718	1	2
2 mM	20	DSDSEGPEK	714–722	ANK6–ANK7 linker / disordered	DSEGPEK	716–722	ANK6–ANK7 linker / disordered	D3 ↔ E3	D716 ↔ E718	1	1
2 mM	21	DSDSEGPEK	714–722	ANK6–ANK7 linker / disordered	DSDSEGPEKDTR	714–725	ANK6–ANK7 linker / disordered	E8 ↔ E5	E721 ↔ E718	1	1
2 mM	22	DSDSDSEGPEK	712–722	ANK6–ANK7 linker / disordered	DSDSEGPEK	714–722	ANK6–ANK7 linker / disordered	E7 ↔ E5	E718 ↔ E718	1	2
2 mM	23	DSDSDSEGPEK	712–722	ANK6–ANK7 linker / disordered	DSDSDSEGPEK	712–722	ANK6–ANK7 linker / disordered	E7 ↔ E7	E718 ↔ E718	1	2
2 mM	24	DIHAENE	693–699	ANK6 / ANK6–ANK7 linker / disordered	DSEGPEKDTR	716–725	ANK6–ANK7 linker / disordered	E7 ↔ D8	E699 ↔ D723	1	1
2 mM	25	DSGEEAA	415–421	HTH-adjacent (N)	DSDSDSEGPEK	712–722	ANK6–ANK7 linker / disordered	E5 ↔ E7	E419 ↔ E718	1	1
2 mM	26	DIHAENE	693–699	ANK6 / ANK6–ANK7 linker / disordered	DSEGPEK	716–722	ANK6–ANK7 linker / disordered	E7 ↔ E3	E699 ↔ E718	1	2
2 mM	27	DIHAEN	693–698	ANK6 / ANK6–ANK7 linker / disordered	DSDSEGPEK	714–722	ANK6–ANK7 linker / disordered	E5 ↔ D3	E697 ↔ D716	1	1
2 mM	28	DIHAEN	693–698	ANK6 / ANK6–ANK7 linker / disordered	DSDSDSEGPEK	712–722	ANK6–ANK7 linker / disordered	E5 ↔ D5	E697 ↔ D716	1	1
2 mM	29	DIHAENE	693–699	ANK6 / ANK6–ANK7 linker / disordered	DSDSEGPEK	714–722	ANK6–ANK7 linker / disordered	E7 ↔ E8; E7 ↔ E5	E699 ↔ E721; E699 ↔ E718	2	2
2 mM	30	DIHAENE	693–699	ANK6 / ANK6–ANK7 linker / disordered	DSDSDSEGPEK	712–722	ANK6–ANK7 linker / disordered	E7 ↔ E10	E699 ↔ E721	1	2
2 mM	31	EEAAEPSAPSR	418–428	HTH-adjacent (N)	DSEGPEK	716–722	ANK6–ANK7 linker / disordered	E5 ↔ E3	E422 ↔ E718	1	1
2 mM	32	GPETR	849–853	PEST-adjacent / PEST	DKLPSTA	854–860	PEST	E3 ↔ D1	E851 ↔ D854	1	1
2 mM	33	DSGEEAA	415–421	HTH-adjacent (N)	DIHAENE	693–699	ANK6 / ANK6–ANK7 linker / disordered	E5 ↔ E7	E419 ↔ E699	1	1
2 mM	34	DSGEEAAEPSAPSR	415–428	HTH-adjacent (N)	DSEGPEK	716–722	ANK6–ANK7 linker / disordered	E8 ↔ E3	E422 ↔ E718	1	1
2 mM	35	DSGAEVEATER	621–631	ANK4 / ANK4–ANK5 linker	DSEGPEK	716–722	ANK6–ANK7 linker / disordered	E5 ↔ E3	E625 ↔ E718	1	2
2 mM	36	DKLPSTA	854–860	PEST	EVKE	861–864	PEST	D1 ↔ E4	D854 ↔ E864	1	1
2 mM	37	DSGAEVEATER	621–631	ANK4 / ANK4–ANK5 linker	SDSD	712–715	ANK6–ANK7 linker / disordered	E5 ↔ D4	E625 ↔ D715	1	1
2 mM	38	DENG	485–488	HTH-adjacent (C)	DSGAEVEATER	621–631	ANK4 / ANK4–ANK5 linker	E2 ↔ E7	E486 ↔ E627	1	1
2 mM	39	DSGEEAAEPSAPSR	415–428	HTH-adjacent (N)	DSDSDSEGPEK	712–722	ANK6–ANK7 linker / disordered	E8 ↔ E7	E422 ↔ E718	1	1
2 mM	40	DIHAENE	693–699	ANK6 / ANK6–ANK7 linker / disordered	ELAER	793–797	DeD	E7 ↔ E4	E699 ↔ E796	1	1
2 mM	41	DSGAEVEATER	621–631	ANK4 / ANK4–ANK5 linker	DSDSDSEGPEK	712–722	ANK6–ANK7 linker / disordered	E5 ↔ E7	E625 ↔ E718	1	1
2 mM	42	EEAAEPSAPSR	418–428	HTH-adjacent (N)	DIHAENE	693–699	ANK6 / ANK6–ANK7 linker / disordered	E5 ↔ E7	E422 ↔ E699	1	2
2 mM	43	GPETR	849–853	PEST-adjacent / PEST	DKLPSTAEVK	854–863	PEST	E3 ↔ E8	E851 ↔ E861	1	1
2 mM	44	DSGEEAA	415–421	HTH-adjacent (N)	DSGEEAAEPSAPSR	415–428	HTH-adjacent (N)	E5 ↔ E8	E419 ↔ E422	1	1
2 mM	45	DSGEEAA	415–421	HTH-adjacent (N)	DSGAEVEATER	621–631	ANK4 / ANK4–ANK5 linker	E5 ↔ E5	E419 ↔ E625	1	1
2 mM	46	DSGAEVEATER	621–631	ANK4 / ANK4–ANK5 linker	ELAER	793–797	DeD	E5 ↔ E4	E625 ↔ E796	1	1
2 mM	47	DSGEEAAEPSAPSR	415–428	HTH-adjacent (N)	DIHAENE	693–699	ANK6 / ANK6–ANK7 linker / disordered	E8 ↔ E7	E422 ↔ E699	1	2
2 mM	48	DSGAEVEATER	621–631	ANK4 / ANK4–ANK5 linker	DIHAENE	693–699	ANK6 / ANK6–ANK7 linker / disordered	E5 ↔ E7	E625 ↔ E699	1	2
2 mM	49	DKLPSTAEVKE	854–864	PEST	EAEK	876–879	PEST	E8 ↔ E3	E861 ↔ E878	1	1
2 mM	50	DSEGPEK	716–722	ANK6–ANK7 linker / disordered	DKLPSTAEVK	854–863	PEST	E3 ↔ E8	E718 ↔ E861	1	1
2 mM	51	EVKE	861–864	PEST	DSAYGSQSVEQEAEK	865–879	PEST	E4 ↔ E14	E864 ↔ E878	1	1
2 mM	52	DSGEEAAEPSAPSR	415–428	HTH-adjacent (N)	DSGEEAAEPSAPSR	415–428	HTH-adjacent (N)	E8 ↔ E8	E422 ↔ E422	1	1
2 mM	53	SYELAGG	820–826	DeD	GPETR	849–853	PEST-adjacent / PEST	E3 ↔ E3	E822 ↔ E851	1	1
2 mM	54	DMGLEEGVR	837–845	DeD / PEST-adjacent	GPETR	849–853	PEST-adjacent / PEST	E5 ↔ E3; E6 ↔ E3	E841 ↔ E851; E842 ↔ E851	2	2
2 mM	55	DMGLEEGVR	837–845	DeD / PEST-adjacent	EVKE	861–864	PEST	E5 ↔ E4	E841 ↔ E864	1	2
2 mM	56	DSDSEGPEK	714–722	ANK6–ANK7 linker / disordered	DMGLEEGVR	837–845	DeD / PEST-adjacent	D3 ↔ E6	D716 ↔ E842	1	1
2 mM	57	DIHAENE	693–699	ANK6 / ANK6–ANK7 linker / disordered	SYELAGG	820–826	DeD	E7 ↔ E3	E699 ↔ E822	1	1
2 mM	58	DIHAENE	693–699	ANK6 / ANK6–ANK7 linker / disordered	DMGLEEGVR	837–845	DeD / PEST-adjacent	E7 ↔ E5	E699 ↔ E841	1	1
2 mM	59	DSGEEAAEPSAPSR	415–428	HTH-adjacent (N)	DMGLEEGVR	837–845	DeD / PEST-adjacent	E8 ↔ E6; E4 ↔ E6	E422 ↔ E842; E418 ↔ E842	2	2
2 mM	60	TPQBEPQAPEMLQR	429–442	HTH-adjacent (N) / HTH	DSEGPEK	716–722	ANK6–ANK7 linker / disordered	E5 ↔ E3	E433 ↔ E718	1	1
2 mM	61	TPQBEPQAPEMLQR	429–442	HTH-adjacent (N) / HTH	DSDSEGPEK	714–722	ANK6–ANK7 linker / disordered	E5 ↔ D3	E433 ↔ D716	1	1
2 mM	62	EEAAEPSAPSR	418–428	HTH-adjacent (N)	TPQBEPQAPEMLQR	429–442	HTH-adjacent (N) / HTH	E5 ↔ E5	E422 ↔ E433	1	1
2 mM	63	AGAGAPELLR	570–579	ANK3	ELAER	793–797	DeD	E7 ↔ E4	E576 ↔ E796	1	1
2 mM	64	DMGLEEGVR	837–845	DeD / PEST-adjacent	DKLPSTAEVK	854–863	PEST	E5 ↔ E8	E841 ↔ E861	1	1
2 mM	65	DMGLEEGVR	837–845	DeD / PEST-adjacent	DKLPSTA	854–860	PEST	E5 ↔ D1	E841 ↔ D854	1	2
2 mM	66	DSGEEAAEPSAPSR	415–428	HTH-adjacent (N)	TPQBEPQAPEMLQR	429–442	HTH-adjacent (N) / HTH	E8 ↔ E5; E5 ↔ E10	E422 ↔ E433; E419 ↔ E438	2	2
2 mM	67	TPQBEPQAPEMLQR	429–442	HTH-adjacent (N) / HTH	DIHAENE	693–699	ANK6 / ANK6–ANK7 linker / disordered	E5 ↔ E7	E433 ↔ E699	1	2
2 mM	68	AGAGAPELLR	570–579	ANK3	DSGAEVEATER	621–631	ANK4 / ANK4–ANK5 linker	E7 ↔ E5	E576 ↔ E625	1	2
2 mM	69	TPQBEPQAPEMLQR	429–442	HTH-adjacent (N) / HTH	DSGAEVEATER	621–631	ANK4 / ANK4–ANK5 linker	E5 ↔ E5	E433 ↔ E625	1	1
2 mM	70	DSGEEAA	415–421	HTH-adjacent (N)	TPQBEPQAPEMLQR	429–442	HTH-adjacent (N) / HTH	E5 ↔ E10	E419 ↔ E438	1	1
4 mM	1	DSGEEAAEPSAPSR	415–428	HTH-adjacent (N)	DLLVDSGAEVEATER	617–631	ANK4 / ANK4–ANK5 linker	E8 ↔ E9; E8 ↔ D5	E422 ↔ E625; E422 ↔ D621	2	2
4 mM	2	DLLVDSGAEVEATER	617–631	ANK4 / ANK4–ANK5 linker	DSEGPEK	716–722	ANK6–ANK7 linker / disordered	D5 ↔ E6	D621 ↔ E721	1	1
4 mM	3	DGPEAQGSWAELAER	783–797	DeD	GPETR	849–853	PEST-adjacent / PEST	E11 ↔ E3	E793 ↔ E851	1	1
4 mM	4	DGPEAQGSWAELAER	783–797	DeD	EVKE	861–864	PEST	E11 ↔ E4	E793 ↔ E864	1	1
4 mM	5	DLLVDSGAEVEATER	617–631	ANK4 / ANK4–ANK5 linker	ELAER	793–797	DeD	D5 ↔ E4	D621 ↔ E796	1	1
4 mM	6	AGAGAPELLR	570–579	ANK3	SLVDTYR	802–808	DeD	E7 ↔ D4	E576 ↔ D805	1	1
4 mM	7	DLLVDSGAEVEATER	617–631	ANK4 / ANK4–ANK5 linker	DKLPSTAEVK	854–863	PEST	D5 ↔ E8	D621 ↔ E861	1	1
4 mM	8	DLLVDSGAEVEATER	617–631	ANK4 / ANK4–ANK5 linker	DKLPSTAEVKE	854–864	PEST	D5 ↔ E8	D621 ↔ E861	1	1
4 mM	9	DSEGPEK	716–722	ANK6–ANK7 linker / disordered	DGPEAQGSWAELAER	783–797	DeD	E3 ↔ E11	E718 ↔ E793	1	1
4 mM	10	TPQBEPQAPEMLQR	429–442	HTH-adjacent (N) / HTH	EPQAPEMLQR	433–442	HTH-adjacent (N) / HTH	E10 ↔ E6	E438 ↔ E438	1	1
4 mM	11	DMGLEEGVR	837–845	DeD / PEST-adjacent	DMGLEEGVR	837–845	DeD / PEST-adjacent	E5 ↔ E5	E841 ↔ E841	1	1
4 mM	12	DSGEEAAEPSAPSR	415–428	HTH-adjacent (N)	DGPEAQGSWAELAER	783–797	DeD	E8 ↔ E11	E422 ↔ E793	1	1
4 mM	13	DGPEAQGSWAELAER	783–797	DeD	DKLPSTAEVK	854–863	PEST	E11 ↔ E8	E793 ↔ E861	1	1
4 mM	14	TPQBEPQAPEMLQR	429–442	HTH-adjacent (N) / HTH	DMGLEEGVR	837–845	DeD / PEST-adjacent	E5 ↔ E5	E433 ↔ E841	1	1
4 mM	15	DGPEAQGSWAELAER	783–797	DeD	DKLPSTAEVKE	854–864	PEST	E11 ↔ E8	E793 ↔ E861	1	1
4 mM	16	TPQBEPQAPEMLQR	429–442	HTH-adjacent (N) / HTH	TPQBEPQAPEMLQR	429–442	HTH-adjacent (N) / HTH	E5 ↔ E5	E433 ↔ E433	1	1
4 mM	17	DSGAEVEATER	621–631	ANK4 / ANK4–ANK5 linker	DGPEAQGSWAELAER	783–797	DeD	E5 ↔ E11	E625 ↔ E793	1	1
4 mM	18	AGAGAPELLR	570–579	ANK3	DMGLEEGVR	837–845	DeD / PEST-adjacent	E7 ↔ E5	E576 ↔ E841	1	1
4 mM	19	DIHAENEEPLBPLPSPPTS	693–711	ANK6 / ANK6–ANK7 linker / disordered	DSDSDSEGPEK	712–722	ANK6–ANK7 linker / disordered	E8 ↔ E7	E700 ↔ E718	1	1
4 mM	20	DIHAENEEPLBPLPSPPTS	693–711	ANK6 / ANK6–ANK7 linker / disordered	DSDSEGPEK	714–722	ANK6–ANK7 linker / disordered	E5 ↔ E8	E697 ↔ E721	1	1
4 mM	21	TPQBEPQAPEMLQR	429–442	HTH-adjacent (N) / HTH	AGAGAPELLR	570–579	ANK3	E5 ↔ E7	E433 ↔ E576	1	1
4 mM	22	AGAGAPELLR	570–579	ANK3	AGAGAPELLR	570–579	ANK3	E7 ↔ E7	E576 ↔ E576	1	1
4 mM	23	DGPEAQGSWAELAER	783–797	DeD	DmGLEEGVR	837–845	DeD / PEST-adjacent	E11 ↔ E6	E793 ↔ E842	1	1
4 mM	24	TPQBEPQAPEMLQR	429–442	HTH-adjacent (N) / HTH	TALHLATEME	636–645	ANK5	E5 ↔ E10	E433 ↔ E645	1	1
4 mM	25	TALHLATEME	636–645	ANK5	DMGLEEGVR	837–845	DeD / PEST-adjacent	E10 ↔ E6	E645 ↔ E842	1	1
4 mM	26	TPQBEPQAPEMLQR	429–442	HTH-adjacent (N) / HTH	DLLVDSGAEVEATER	617–631	ANK4 / ANK4–ANK5 linker	E5 ↔ D5	E433 ↔ D621	1	1
4 mM	27	DLLVDSGAEVEATER	617–631	ANK4 / ANK4–ANK5 linker	DMGLEEGVR	837–845	DeD / PEST-adjacent	D5 ↔ E5	D621 ↔ E841	1	1
4 mM	28	DSDSEGPEKDTR	714–725	ANK6–ANK7 linker / disordered	DSEGPEK	716–722	ANK6–ANK7 linker / disordered	E5 ↔ E3	E718 ↔ E718	1	1
4 mM	29	DSDSEGPEK	714–722	ANK6–ANK7 linker / disordered	DSDSEGPEK	714–722	ANK6–ANK7 linker / disordered	E5 ↔ E5	E718 ↔ E718	1	1
4 mM	30	DSDSDSEGPEK	712–722	ANK6–ANK7 linker / disordered	EGPEKDTR	718–725	ANK6–ANK7 linker / disordered	E7 ↔ E4	E718 ↔ E721	1	1
4 mM	31	DSDSDSEGPEK	712–722	ANK6–ANK7 linker / disordered	DSDSEGPEK	714–722	ANK6–ANK7 linker / disordered	E7 ↔ E5	E718 ↔ E718	1	1
4 mM	32	DSDSDSEGPEK	712–722	ANK6–ANK7 linker / disordered	DSDSDSEGPEK	712–722	ANK6–ANK7 linker / disordered	E7 ↔ E7; D5 ↔ D5	E718 ↔ E718; D716 ↔ D716	2	2
4 mM	33	DSDSDSEGPEK	712–722	ANK6–ANK7 linker / disordered	DSDSEGPEKDTR	714–725	ANK6–ANK7 linker / disordered	E7 ↔ E5	E718 ↔ E718	1	1
4 mM	34	DIHAENE	693–699	ANK6 / ANK6–ANK7 linker / disordered	DSEGPEKDTR	716–725	ANK6–ANK7 linker / disordered	E7 ↔ E6	E699 ↔ E721	1	1
4 mM	35	DIHAENE	693–699	ANK6 / ANK6–ANK7 linker / disordered	DSDSEGPEKDTR	714–725	ANK6–ANK7 linker / disordered	E7 ↔ D10	E699 ↔ D723	1	1
4 mM	36	DIHAENE	693–699	ANK6 / ANK6–ANK7 linker / disordered	DSEGPEK	716–722	ANK6–ANK7 linker / disordered	E7 ↔ E3	E699 ↔ E718	1	1
4 mM	37	DIHAENE	693–699	ANK6 / ANK6–ANK7 linker / disordered	DSDSEGPEK	714–722	ANK6–ANK7 linker / disordered	E7 ↔ E5	E699 ↔ E718	1	1
4 mM	38	DIHAENE	693–699	ANK6 / ANK6–ANK7 linker / disordered	DSDSDSEGPEK	712–722	ANK6–ANK7 linker / disordered	E7 ↔ E10	E699 ↔ E721	1	1
4 mM	39	EEAAEPSAPSR	418–428	HTH-adjacent (N)	DSEGPEK	716–722	ANK6–ANK7 linker / disordered	E5 ↔ E3	E422 ↔ E718	1	1
4 mM	40	DSGAEVEATER	621–631	ANK4 / ANK4–ANK5 linker	EVKE	861–864	PEST	E5 ↔ E4	E625 ↔ E864	1	1
4 mM	41	DSGAEVEATER	621–631	ANK4 / ANK4–ANK5 linker	DSEGPEK	716–722	ANK6–ANK7 linker / disordered	E5 ↔ E3	E625 ↔ E718	1	1
4 mM	42	DSGEEAAEPSAPSR	415–428	HTH-adjacent (N)	DSDSDSEGPEK	712–722	ANK6–ANK7 linker / disordered	E8 ↔ E7	E422 ↔ E718	1	1
4 mM	43	DSGAEVEATER	621–631	ANK4 / ANK4–ANK5 linker	DSDSEGPEK	714–722	ANK6–ANK7 linker / disordered	E5 ↔ D3	E625 ↔ D716	1	1
4 mM	44	DSGAEVEATER	621–631	ANK4 / ANK4–ANK5 linker	DSDSDSEGPEK	712–722	ANK6–ANK7 linker / disordered	E5 ↔ E7	E625 ↔ E718	1	1
4 mM	45	DKLPSTAEVK	854–863	PEST	EAEK	876–879	PEST	E8 ↔ E3	E861 ↔ E878	1	1
4 mM	46	EEAAEPSAPSR	418–428	HTH-adjacent (N)	DIHAENE	693–699	ANK6 / ANK6–ANK7 linker / disordered	E5 ↔ E7	E422 ↔ E699	1	1
4 mM	47	GPETR	849–853	PEST-adjacent / PEST	DKLPSTAEVK	854–863	PEST	E3 ↔ E8	E851 ↔ E861	1	1
4 mM	48	EAAEPSAPSR	419–428	HTH-adjacent (N)	DSGAEVEATER	621–631	ANK4 / ANK4–ANK5 linker	E4 ↔ E5	E422 ↔ E625	1	1
4 mM	49	DSGAEVEATER	621–631	ANK4 / ANK4–ANK5 linker	ELAER	793–797	DeD	E5 ↔ E4	E625 ↔ E796	1	1
4 mM	50	DSGEEAAEPSAPSR	415–428	HTH-adjacent (N)	DIHAENE	693–699	ANK6 / ANK6–ANK7 linker / disordered	E8 ↔ E7	E422 ↔ E699	1	1
4 mM	51	EEAAEPSAPSR	418–428	HTH-adjacent (N)	DSGAEVEATER	621–631	ANK4 / ANK4–ANK5 linker	E5 ↔ E5	E422 ↔ E625	1	1
4 mM	52	DSGAEVEATER	621–631	ANK4 / ANK4–ANK5 linker	DIHAENE	693–699	ANK6 / ANK6–ANK7 linker / disordered	E5 ↔ E7	E625 ↔ E699	1	1
4 mM	53	DSEGPEK	716–722	ANK6–ANK7 linker / disordered	DKLPSTAEVK	854–863	PEST	E3 ↔ E8	E718 ↔ E861	1	1
4 mM	54	DSGEEAAEPSAPSR	415–428	HTH-adjacent (N)	DSGEEAAEPSAPSR	415–428	HTH-adjacent (N)	E8 ↔ E8	E422 ↔ E422	1	1
4 mM	55	DSGEEAAEPSAPSR	415–428	HTH-adjacent (N)	DSGAEVEATER	621–631	ANK4 / ANK4–ANK5 linker	E8 ↔ E5	E422 ↔ E625	1	1
4 mM	56	DSGEEAAEPSAPSR	415–428	HTH-adjacent (N)	DKLPSTA	854–860	PEST	E8 ↔ D1	E422 ↔ D854	1	1
4 mM	57	DSGEEAAEPSAPSR	415–428	HTH-adjacent (N)	DKLPSTAEVK	854–863	PEST	E8 ↔ E8	E422 ↔ E861	1	1
4 mM	58	DSGAEVEATER	621–631	ANK4 / ANK4–ANK5 linker	DKLPSTAEVK	854–863	PEST	E5 ↔ E8	E625 ↔ E861	1	1
4 mM	59	DMGLEEGVR	837–845	DeD / PEST-adjacent	GPETR	849–853	PEST-adjacent / PEST	E6 ↔ E3; E5 ↔ E3	E842 ↔ E851; E841 ↔ E851	2	2
4 mM	60	DSEGPEK	716–722	ANK6–ANK7 linker / disordered	DMGLEEGVR	837–845	DeD / PEST-adjacent	E6 ↔ E5	E721 ↔ E841	1	1
4 mM	61	DSDSEGPEK	714–722	ANK6–ANK7 linker / disordered	DMGLEEGVR	837–845	DeD / PEST-adjacent	D3 ↔ E5	D716 ↔ E841	1	1
4 mM	62	AGAGAPELLR	570–579	ANK3	GPETR	849–853	PEST-adjacent / PEST	E7 ↔ E3	E576 ↔ E851	1	1
4 mM	63	DmGLEEGVR	837–845	DeD / PEST-adjacent	DKLPSTAEVK	854–863	PEST	E6 ↔ E8	E842 ↔ E861	1	1
4 mM	64	DSDSDSEGPEK	712–722	ANK6–ANK7 linker / disordered	DMGLEEGVR	837–845	DeD / PEST-adjacent	E10 ↔ E5	E721 ↔ E841	1	1
4 mM	65	EEAAEPSAPSR	418–428	HTH-adjacent (N)	DMGLEEGVR	837–845	DeD / PEST-adjacent	E5 ↔ E6	E422 ↔ E842	1	1
4 mM	66	TPQBEPQAPEMLQR	429–442	HTH-adjacent (N) / HTH	EVKE	861–864	PEST	E5 ↔ E4	E433 ↔ E864	1	1
4 mM	67	DSGEEAAEPSAPSR	415–428	HTH-adjacent (N)	DMGLEEGVR	837–845	DeD / PEST-adjacent	E8 ↔ E5; E4 ↔ E6	E422 ↔ E841; E418 ↔ E842	2	2
4 mM	68	EEAAEPSAPSR	418–428	HTH-adjacent (N)	EPQAPEMLQR	433–442	HTH-adjacent (N) / HTH	E5 ↔ E6	E422 ↔ E438	1	1
4 mM	69	TPQBEPQAPEMLQR	429–442	HTH-adjacent (N) / HTH	DSEGPEK	716–722	ANK6–ANK7 linker / disordered	E5 ↔ E6	E433 ↔ E721	1	1
4 mM	70	DSGAEVEATER	621–631	ANK4 / ANK4–ANK5 linker	DMGLEEGVR	837–845	DeD / PEST-adjacent	E5 ↔ E6	E625 ↔ E842	1	1
4 mM	71	TPQBEPQAPEMLQR	429–442	HTH-adjacent (N) / HTH	DSDSEGPEK	714–722	ANK6–ANK7 linker / disordered	E5 ↔ D3; E10 ↔ D3	E433 ↔ D716; E438 ↔ D716	2	2
4 mM	72	EAAEPSAPSR	419–428	HTH-adjacent (N)	TPQBEPQAPEMLQR	429–442	HTH-adjacent (N) / HTH	E4 ↔ E5	E422 ↔ E433	1	1
4 mM	73	EEAAEPSAPSR	418–428	HTH-adjacent (N)	TPQBEPQAPEMLQR	429–442	HTH-adjacent (N) / HTH	E5 ↔ E5	E422 ↔ E433	1	1
4 mM	74	EPQAPEMLQR	433–442	HTH-adjacent (N) / HTH	DIHAENE	693–699	ANK6 / ANK6–ANK7 linker / disordered	E6 ↔ E7	E438 ↔ E699	1	1
4 mM	75	AGAGAPELLR	570–579	ANK3	ELAER	793–797	DeD	E7 ↔ E4	E576 ↔ E796	1	1
4 mM	76	DMGLEEGVR	837–845	DeD / PEST-adjacent	DKLPSTAEVK	854–863	PEST	E5 ↔ E8	E841 ↔ E861	1	2
4 mM	77	DMGLEEGVR	837–845	DeD / PEST-adjacent	DKLPSTA	854–860	PEST	E5 ↔ D1	E841 ↔ D854	1	1
4 mM	78	DSGEEAAEPSAPSR	415–428	HTH-adjacent (N)	TPQBEPQAPEMLQR	429–442	HTH-adjacent (N) / HTH	E8 ↔ E5; E5 ↔ E5	E422 ↔ E433; E419 ↔ E433	2	2
4 mM	79	AGAGAPELLR	570–579	ANK3	DSGAEVEATER	621–631	ANK4 / ANK4–ANK5 linker	E7 ↔ E5	E576 ↔ E625	1	2
4 mM	80	TPQBEPQAPEMLQR	429–442	HTH-adjacent (N) / HTH	DIHAENE	693–699	ANK6 / ANK6–ANK7 linker / disordered	E5 ↔ E7	E433 ↔ E699	1	1
4 mM	81	DSGEEAAEPSAPSR	415–428	HTH-adjacent (N)	AGAGAPELLR	570–579	ANK3	E4 ↔ E7	E418 ↔ E576	1	1
4 mM	82	AGAGAPELLR	570–579	ANK3	DKLPSTAEVK	854–863	PEST	E7 ↔ E8	E576 ↔ E861	1	1
4 mM	83	AGAGAPELLR	570–579	ANK3	DKLPSTA	854–860	PEST	E7 ↔ D1	E576 ↔ D854	1	1
4 mM	84	AGAGAPELLR	570–579	ANK3	DKLPSTAEVKE	854–864	PEST	E7 ↔ E8	E576 ↔ E861	1	1

### Sheet: Region definitions
Regions	Residues	Basis / note
HTH-adjacent (N)	406–434	N-terminal linker immediately upstream of HTH; grouped as HTH-associated for broad analyses.
HTH	435–481	HTH domain.
HTH-adjacent (C)	482–489	Short linker between HTH and ANK domain; grouped as HTH-associated for broad analyses.
ANK1	490–519	Operational repeat boundary based on ANK1 annotation, trimmed to the literature ANK-domain start.
ANK1–ANK2 linker	520–525	Inter-repeat linker.
ANK2	526–555	ANK repeat 2.
ANK2–ANK3 linker	556–558	Inter-repeat linker.
ANK3	559–591	ANK repeat 3.
ANK3–ANK4 linker	592–598	Inter-repeat linker.
ANK4	599–628	ANK repeat 4.
ANK4–ANK5 linker	629–632	Inter-repeat linker.
ANK5	633–663	ANK repeat 5.
ANK5–ANK6 linker	664–666	Inter-repeat linker.
ANK6	667–696	ANK repeat 6.
ANK6–ANK7 linker / disordered	697–728	Inter-repeat/disordered segment; UniProt annotates disorder at 698–734.
ANK7	729–753	ANK repeat 7.
DeD	754–837	Operational DeD region used for this XL-MS analysis; death domain database annotation extends further C-terminally.
PEST-adjacent	838–849	Transition region immediately N-terminal to PEST.
PEST	850–900	PEST region.
